# Integrative proteomics and phosphoproteomics reveals phosphorylation networks involved in the maintenance and expression of embryogenic competence in sugarcane callus

**DOI:** 10.1101/2021.07.22.453415

**Authors:** Lucas R. Xavier, Felipe A. Almeida, Vitor B. Pinto, Lucas Z Passamani, Claudete Santa-Catarina, Gonçalo A. de S. Filho, Brian P. Mooney, Jay J. Thelen, Vanildo Silveira

## Abstract

Sugarcane (*Saccharum* spp.) is one of the most important crops for sugar, biofuel, and bioenergy production and has become an important commodity in the worldwide agricultural market in more than 100 countries. In this study, label-free quantitative proteomics and phosphoproteomics analyses were performed to investigate signaling events related to somatic embryo maturation and differentiation in sugarcane. Embryogenic callus (EC) at multiplication (EC0) and after 14 days (EC14) of maturation were compared. The EC14/EC0 comparison found that 251 phosphoproteins and 700 proteins were differentially regulated and accumulated, respectively. Metabolic pathway analysis showed that these proteins and phosphoproteins were enriched in lysine degradation and starch/sucrose metabolism during multiplication, whereas the differentiation of somatic embryos was found to involve the regulation of energetic metabolism, including the TCA cycle, oxidative phosphorylation, and carbon metabolism. Multiplication-related phosphoproteins were mainly associated with abscisic acid responses and transcriptional regulation of the TOPLESS (TPL), SNF1 kinase homolog 10 (KIN10), SEUSS (SEU), and LEUNIG_HOMOLOG (LUH) proteins. Among the maturation-related phosphoproteins, the phosphorylation of light harvesting complex photosystem ii, CURVATURE THYLAKOID 1B, vacuolar proton ATPase A1 and phytochrome interacting factor 3-LIKE 5 was found to be associated with bioenergetic metabolism and carbon fixation. A motif analysis revealed 15 phosphorylation motifs, and among these, the [D-pS/T-x-D] motif was unique among the phosphopeptides identified during somatic embryo differentiation. A coexpression network analysis of proteins and phosphoproteins revealed interactions among SNF1-related protein kinase 2 (SnRK2), abscisic acid responsive elements-binding factor 2 (ABF2), and KIN10, which indicated the role of these proteins in embryogenic competence in EC0. The interactions among ubiquitin-conjugating enzyme 5, ubiquitin-conjugating enzyme 35, small ubiquitin-like modifier 1, and histone deacetylase 1 may be involved in posttranslational protein modification during embryo maturation. Argonaute 1 (AGO1) also interacts with POLTERGEIST (POL) and may integrate gene silencing with the regulation of meristem identity during somatic embryo development. These results reveal novel dynamics of protein regulation in somatic embryogenesis and identify new potential players in somatic embryo differentiation and their phosphosites.
