## Supplementary Table S4 for "Integrative proteomics and phosphoproteomics reveals phosphorylation networks involved in the maintenance and expression of embryogenic competence in sugarcane callus"

### Sheet: Supplementary table S4
Supplementary Table S4. Homology analysis between the phosphoproteins in sugarcane and their orthologs in monocots (Z. mays) and dicots (A. thaliana). Conservation analyses of multiplication- and maturation-related phosphoproteins showed that phosphosites were relatively well conserved in the analyzed phosphoproteins, even though the DRP sequences showed low average identity.
Protein ID	Protein abbreviation	Homology Zea Mays	Homology Arabidopsis	Number of phosphosites	Number of conserved phosphosites for maize	Number of conserved phosphosites for Arabidopsis
Sspon.07G0016240-2C	AGO1a	0.7	0.62	1	1	1
Sspon.08G0022270-2P	ABF2	0.68	0.39	2	2	2
Sspon.04G0015140-5P	HD1	0.83	0.73	1	1	1
Sspon.06G0013840-2B	HOG1	0.99	0.91	1	1	1
Sspon.01G0039160-2C	KIN10	0.91	0.7	1	1	1
Sspon.02G0035090-1P	LHCB4.1	0.95	0.81	1	1	1
Sspon.04G0030800-2D	LUH	0.92	0.62	1	1	1
Sspon.01G0010660-3C	POL1	0.7	0.4	3	3	2
Sspon.02G0035910-1B	PSI-P	0.56	0.44	1	1	1
Sspon.07G0019810-3C	SEU	0.55	0.25	1	1	0
Sspon.03G0004720-4D	SUMO1	0.96	0.88	1	1	1
Sspon.06G0010720-3D	T21F11.18	0.97	0.66	1	1	1
Sspon.01G0006700-3D	TPR3	0.88	0.69	2	2	2
Sspon.01G0034930-3D	UBC5	0.65	0.5	1	1	0
Sspon.03G0003300-3C	VHA-A1	0.43	0.47	1	1	0
Sspon.03G0006600-1A	NERD	0.82	0.41	6	5	1
Sspon.07G0005070-2B	GTB1	0.94	0.61	1	1	1
Sspon.05G0023300-1B	PIL5	0.9	0.37	1	1	0
	TOTAL	0.855	0.615	27	26	17
					0.962963	0.653846
