## Supplementary Table S5 for "Integrative proteomics and phosphoproteomics reveals phosphorylation networks involved in the maintenance and expression of embryogenic competence in sugarcane callus"

### Sheet: Supplementary table S5
Supplementary Table S5. List of putative protein kinases. The identification of putative kinases for the proteomics and phosphoproteomics data obtained for EC0 and EC14 was predicted with iTAK software.
Protein ID	BLAST Top Hit	Class	Regulation	STY >0.75
Sspon.05G0018860-3C	ATP binding protein	TKL-Pl-4	UP	Yes
Sspon.02G0006720-1A	calcium-dependent protein kinase	CAMK_CDPK	DOWN	No
Sspon.03G0011050-1A	calcium-dependent protein kinase 1	CAMK_CDPK	UP	No
Sspon.05G0004600-2B	calcium-dependent protein kinase 13	CAMK_CDPK	UP	Yes
Sspon.05G0018290-1A	calcium-dependent protein kinase 24	CAMK_CDPK	UP	No
Sspon.03G0044930-1D	cell division cycle 5-like protein	CMGC_CDK-CRK7-CDK9	DOWN	Yes
Sspon.08G0008450-2B	cyclin-dependent kinase F-1	CMGC_CDK-CCRK	UP	Yes
Sspon.04G0024860-1P	cyclin-dependent kinase G-2	CMGC_CDK-PITSLRE	UP	Yes
Sspon.02G0006200-1A	cysteine-rich receptor-like protein kinase 6	RLK-Pelle_DLSV	Unique_EC0	Yes
Sspon.04G0008380-3D	DExH-box ATP-dependent RNA helicase DExH17	Aur	UP	No
Sspon.08G0008800-1P	G-type lectin S-receptor-like serine/threonine-protein kinase SD2-5	RLK-Pelle_SD-2b	Unique_EC0	Yes
Sspon.04G0021450-2P	inactive leucine-rich repeat receptor-like serine/threonine-protein kinase At1g60630	RLK-Pelle_LRR-III	Unique_EC0	No
Sspon.04G0018870-2P	Mitogen-activated protein kinase 17	CMGC_MAPK	UP	No
Sspon.05G0025670-1P	mitogen-activated protein kinase kinase kinase 3 isoform X2	STE_STE11	DOWN	Yes
Sspon.01G0062050-1D	nuclear pore complex protein NUP1	CAMK_CDPK	Unique_EC14	Yes
Sspon.02G0033710-2C	probable inactive receptor kinase At5g10020	RLK-Pelle_LRR-III	UP	Yes
Sspon.02G0009270-2B	probable serine/threonine-protein kinase PBL19	RLK-Pelle_RLCK-VIIa-2	DOWN	Yes
Sspon.01G0024010-1A	Protein kinase superfamily protein	TKL-Pl-4	UP	Yes
Sspon.08G0022930-1P	Protein kinase superfamily protein with octicosapeptide/Phox/Bem1p domain	TKL-Pl-6	DOWN	Yes
Sspon.08G0004960-1A	Protein kinase superfamily protein with octicosapeptide/Phox/Bem1p domain	TKL-Pl-6	UP	Yes
Sspon.01G0017190-1A	Protein STRUBBELIG-RECEPTOR FAMILY 6	RLK-Pelle_LRR-V	UP	Yes
Sspon.03G0011640-1A	putative inactive receptor kinase	RLK-Pelle_LRR-III	DOWN	No
Sspon.04G0018190-2B	putative leucine-rich repeat receptor-like kinase	RLK-Pelle_LRR-Xb-1	DOWN	No
Sspon.01G0026770-2C	putative serine/threonine protein kinase IREH1	AGC_MAST	UP	Yes
Sspon.01G0039160-2C	serine/threonine protein kinase OSK3	CAMK_AMPK	Unique_EC0	Yes
Sspon.01G0011360-3C	serine/threonine-protein kinase SAPK1	CAMK_OST1L	DOWN	No
Sspon.07G0018980-1T	serine/threonine-protein kinase STY46	TKL-Pl-4	UP	Yes
Sspon.05G0016410-4D	Serine/threonine-protein kinase-like protein CCR4	RLK-Pelle_CR4L	DOWN	Yes
