## Supplementary Table S6 for "Integrative proteomics and phosphoproteomics reveals phosphorylation networks involved in the maintenance and expression of embryogenic competence in sugarcane callus"

### Sheet: Supplementary table S6
Supplementary Table S6. Transcription factors (TFs) and transcription regulators (TRs) identified from proteomics and phosphoproteomics data of EC0 and EC14. The putative TFs and TRs were identified using iTAK software.
Protein ID	BLAST Top Hit	Class	Type	Regulation	STY >0.75
Sspon.01G0010590-4P	probable transcription factor At3g04930	GeBP	TF	DOWN	Yes
Sspon.02G0057380-1D	ENTH/VHS family protein	C2H2	TF	DOWN	Yes
Sspon.03G0022840-1A	zinc finger CCCH domain-containing protein 2	C3H	TF	DOWN	Yes
Sspon.03G0044930-1D	cell division cycle 5-like protein	MYB-related	TF	DOWN	Yes
Sspon.04G0003470-2B	AP2-like ethylene-responsive transcription factor AIL1	AP2/ERF-ERF	TF	DOWN	Yes
Sspon.05G0006110-1A	trihelix transcription factor GTL1-like isoform X1	Trihelix	TF	DOWN	Yes
Sspon.05G0016920-3C	zinc-finger homeodomain protein 4 isoform X2	zf-HD	TF	DOWN	Yes
Sspon.06G0007930-3C	probable WRKY transcription factor 32	WRKY	TF	DOWN	Yes
Sspon.06G0010940-2B	protein NTM1-like 9	NAC	TF	DOWN	Yes
Sspon.06G0015190-1A	dr1-associated corepressor	NF-YC	TF	DOWN	Yes
Sspon.08G0019740-1B	zinc finger CCCH domain-containing protein 44-like isoform X1	C3H	TF	DOWN	Yes
Sspon.01G0030860-3D	Cellulose synthase-5	NAC	TF	Unique_EC0	Yes
Sspon.01G0036380-2C	F-box protein SKIP22	bHLH	TF	Unique_EC0	Yes
Sspon.02G0031260-3C	nuclear transcription factor Y subunit A-7	NF-YA	TF	Unique_EC0	Yes
Sspon.07G0007110-3C	G-box-binding factor 4	bZIP	TF	Unique_EC0	Yes
Sspon.07G0011300-2D	zinc finger CCCH domain-containing protein 35	C3H	TF	Unique_EC0	Yes
Sspon.08G0022270-2P	ABSCISIC ACID RESPONSIVE ELEMENTS-BINDING FACTOR 2	bZIP	TF	Unique_EC0	Yes
Sspon.02G0012380-3C	Transcription factor BIM3	bHLH	TF	Unique_EC14	Yes
Sspon.05G0023300-1B	Protein SPATULA	bHLH	TF	Unique_EC14	Yes
Sspon.04G0013510-1A	single-stranded DNA-binding protein WHY2, mitochondrial	Whirly	TF	UP	Yes
Sspon.04G0017770-1P	Zinc finger CCCH domain-containing protein 40	C3H	TF	UP	Yes
Sspon.07G0016180-3D	PHD finger protein ALFIN-LIKE 7	Alfin-like	TF	DOWN	No
Sspon.02G0022290-3C	histone-lysine N-methyltransferase, H3 lysine-9 specific SUVH1	SET	TR	DOWN	Yes
Sspon.03G0006600-1A	Zinc finger CCCH domain-containing protein 19	SWI/SNF-BAF60b	TR	DOWN	Yes
Sspon.04G0030800-2D	transcriptional corepressor LEUNIG_HOMOLOG isoform X1	LUG	TR	DOWN	Yes
Sspon.01G0026700-1P	SWIB/MDM2 domain containing protein	SWI/SNF-BAF60b	TR	UNCHANGED	Yes
Sspon.01G0007930-2B	enhancer of zeste3	SET	TR	Unique_EC14	Yes
Sspon.02G0054010-2D	protein DA1-related 1-like	Others	TR	Unique_EC14	Yes
Sspon.02G0041640-1B	chromatin remodeling protein EBS	PHD	TR	DOWN	No
